# Functional analysis of flavivirus replicase by deep mutational scanning of dengue NS5

**DOI:** 10.1101/2023.03.07.531617

**Authors:** Amporn Suphatrakul, Pratsaneeyaporn Posiri, Nittaya Srisuk, Rapirat Nantachokchawapan, Suppachoke Onnome, Juthathip Mongkolsapaya, Bunpote Siridechadilok

## Abstract

Flavivirus NS5 is multi-functional viral protein that play critical roles in virus replication, evolution, and immune antagonism against the hosts. Its error-prone replicase activity copies viral RNA for progeny virus particles and shapes virus evolution. Its methyltransferase activity and STAT2-targeting activity compromise type-I interferon signalling, dampening protective immune response during infection. It interacts with several host factors to shape the host-cell environment for virus replication. Thus, NS5 represents a critical target for both vaccine and antiviral drug development. Here, we performed deep mutational scanning (DMS) on the NS5 of dengue virus serotype 2 in mammalian cells. In combination with available structural and biochemical data, the comprehensive single amino-acid mutational data corroborated key residues and interactions involved in enzymatic functions of the replicase and suggested potential plasticity in NS5 guanylyl transferase. Strikingly, we identified that a set of strictly conserved residues in the motifs lining the replicase active site could tolerate mutations, suggesting additional roles of the priming loop in viral RNA synthesis and possible strategies to modulate the error rate of viral replicase activity through active-site engineering. Our DMS dataset and NS5 libraries could provide a framework and a resource to investigate molecular, evolutionary, and immunological aspects of NS5 functions, with relevance to vaccine and antiviral drug development.
