## Supplemental table 1 for "Functional analysis of flavivirus replicase by deep mutational scanning of dengue NS5"

### Sheet: published_dv2_mutant_dms
mutation	titers	fitness_dms	reference
G48P	dead	-5.60729	Kroschewki et al. 2008 JBC
S56A	dead	-6.11149	Kroschewki et al. 2008 JBC
S56T	2.5 log titer drop	-6.11665	Kroschewki et al. 2008 JBC
E67A	1 log titer drop	-2.20345	Wu et al. 2020 PLoS Path.
E67D	0.5 log titer drop	-0.0948643	Wu et al. 2020 PLoS Path.
R68A	dead	-6.23601	Wu et al. 2020 PLoS Path.
R68K	dead	-6.07122	Wu et al. 2020 PLoS Path.
W87I	dead	-6.83275	Kroschewki et al. 2008 JBC
W87K	dead	-6.40125	Kroschewki et al. 2008 JBC
W87Y	1 log titer drop	-2.87422	Kroschewki et al. 2008 JBC
E111A	1 log titer drop	-3.77715	Zhang et al. 2015 PNAS
E111Q	1 log titer drop	-5.67862	Zhang et al. 2015 PNAS
E111R	dead	-7.1778	Zhang et al. 2015 PNAS
P113D	dead	-6.55321	Li et al. 2014 PLoS NTD
P115D	1 log titer drop	-4.27617	Li et al. 2014 PLoS NTD
W121D	dead	-5.47596	Li et al. 2014 PLoS NTD
D131A	dead	-6.19637	Kroschewki et al. 2008 JBC
D131N	WT	-1.15239	Kroschewki et al. 2008 JBC
G261A	dead	-5.21428	Li et al. 2014 PLoS NTD
R263K	1 log titer drop	-4.86589	Li et al. 2014 PLoS NTD
R263L	dead	-6.00371	Li et al. 2014 PLoS NTD
I265G	WT	-1.97931	Zhao et al. 2015 J.Virol.
I265P	2.5 log titer drop	-5.77515	Zhao et al. 2015 J.Virol.
L328A	dead	-6.20959	Zou et al. 2011 JBC
K330A	dead	-5.9915	Tay et al. 2016 PLoS Path.
F349D	6 log titer drop	-5.88814	Li et al. 2014 PLoS NTD
F465D	dead	-7.23516	Li et al. 2014 PLoS NTD
D533A	dead	-5.36336	RdRp catalytic
P583D	3 log titer drop	-3.60381	Li et al. 2014 PLoS NTD
D663A	dead	-5.14216	RdRp catalytic
D664A	dead	-6.38037	RdRp catalytic
C709A	dead	-6.91017	Shimizu et al. 2019 PLoS NTD
C709Q	dead	-6.87901	Shimizu et al. 2019 PLoS NTD
K756A	dead	-7.71814	Zou et al. 2011 JBC
Q760A	WT	-0.864609	Zou et al. 2011 JBC
C780A	WT	0.445413	Zou et al. 2011 JBC
C780Q	WT	-0.209178	Shimizu et al. 2019 PLoS NTD
T806A	WT	-1.36301	Zou et al. 2011 JBC
E807A	WT	0.063967	Zou et al. 2011 JBC
D808A	WT	-1.67421	Zou et al. 2011 JBC
M809A	WT	-3.0204	Zou et al. 2011 JBC
W859A	dead	-6.39843	Zou et al. 2011 JBC
W859D	dead	-7.05696	Zou et al. 2011 JBC
W859F	dead	-5.99196	Zou et al. 2011 JBC
W859H	dead	-6.05051	Zou et al. 2011 JBC
W859K	dead	-6.30151	Zou et al. 2011 JBC
W859L	dead	-7.30716	Zou et al. 2011 JBC
I863A	2 log titer drop	-2.2082	Zou et al. 2011 JBC
P884T	WT	0.16589	Tay et al. 2016 PLoS Path.
R888A	dead	-7.31811	Tay et al. 2016 PLoS Path.
R888E	dead	-5.54498	Tay et al. 2016 PLoS Path.
R888K	2 log titer drop	-4.89062	Tay et al. 2016 PLoS Path.
